# Impact of Essential Genes on the Success of Genome Editing Experiments Generating 3,313 New Genetically Engineered Mouse Lines

**DOI:** 10.1101/2021.10.06.463037

**Authors:** Hillary Elrick, Kevin A. Peterson, Brandon J. Willis, Denise G. Lanza, Elif F. Acar, Edward J. Ryder, Lydia Teboul, Petr Kasparek, Marie-Christine Birling, David J. Adams, Allan Bradley, Robert E. Braun, Steve D. Brown, Adam Caulder, Gemma F. Codner, Francesco J. DeMayo, Mary E. Dickinson, Brendan Doe, Graham Duddy, Marina Gertsenstein, Leslie O. Goodwin, Yann Hérault, Lauri G. Lintott, K. C. Kent Lloyd, Isabel Lorenzo, Matthew Mackenzie, Ann-Marie Mallon, Colin McKerlie, Helen Parkinson, Ramiro Ramirez-Solis, John R. Seavitt, Radislav Sedlacek, William C. Skarnes, Damien Smedley, Sara Wells, Jacqueline K. White, Joshua A. Wood, International Mouse Phenotyping Consortium, Stephen A. Murray, Jason D. Heaney, Lauryl M. J. Nutter

## Abstract

The International Mouse Phenotyping Consortium (IMPC) systematically produces and phenotypes mouse lines with presumptive null mutations to provide insight into gene function. The IMPC now uses the programmable RNA-guided nuclease Cas9 for its increased capacity and flexibility to efficiently generate null alleles in the C57BL/6N strain. In addition to being a valuable novel and accessible research resource, the production of 3,313 knockout mouse lines using comparable protocols provides a rich dataset to analyze experimental and biological variables affecting *in vivo* gene engineering with Cas9. Mouse line production has two critical steps – generation of founders with the desired allele and germline transmission (GLT) of that allele from founders to offspring. A systematic evaluation of the variables impacting success rates identified gene essentiality as the primary factor influencing successful production of null alleles. Collectively, our findings provide best practice recommendations for using Cas9 to generate alleles in mouse essential genes, many of which are orthologs of genes linked to human disease.
