## Supplemental Methods Table 1 for "Impact of Essential Genes on the Success of Genome Editing Experiments Generating 3,313 New Genetically Engineered Mouse Lines"

### Sheet: Animals
Institution	ILAR Labcode	Production background strain	Strain #	Background strain source	Pseudopregnant recipient strain	Strain #	Pseudopregnant strain source	Ethics Statement
Baylor College of Medicine	Bcm	C57BL/6NJ	005304	Jackson Laboratory	Hsd:ICR	030	Envigo	All mice were maintained in AAALAC-accredited animal facility at Baylor College of Medicine. All studies were review and approved by the Institutional Animal Care and Use Committee of BCM and followed National Institutes of Health guidelines for the Care and Use of Laboratory Animals.
Czech Centre for Phenogenomics	CCP-IMG	C57BL/6NCrl		Charles River	CD-1		Charles River	Animal protocols were approved by the Institutional Animal Care and Use Committee and The Czech Academy of Sciences ethics committee. All procedures were conducted on animals at CCP under project licenses 115/2016 and 93/2020.
Institut Clinique de la Souris	Ics	C57BL/6NCrl		Charles River	CD1 or F1(CBAxC57BL/6N)		Charles River	Mice were generated, bred and maintained in the animal facility of PHENOMIN-ICS (Institut Clinique de la Souris (ICS, Illkirch, France) which is accredited by the French Ministry for Superior Education and Research and the French Ministry of Agriculture (agreement #A67-218-37) and in accordance with the Directive of the European Parliament: 2010/63/EU, revising/replacing Directive 86/609/EEC and …
Jackson Laboratory	J	C57BL/6NJ	005304	The Jackson Laboratory	CbyB6F1/J	100009	The Jackson Laboratory	All animals were maintained in AAALAC-accredited animal facility at The Jackson Laboratory and all procedures were performed in accordance with the Animal Welfare Act and the AVMA Guidelines on Euthanasia, in compliance with the ILAR Guide for Care and Use of Laboratory Animals, and with prior approval from Animal Care and Use Committee.
MRC Harwell	H	C57BL/6NTac	B6 (this is the strain name in the Taconic catalogue)	Taconic	ICR/H[cc]	HA:5955	Closed colony held at the MRC-Harwell	All procedures on animals were performed following approval by the MRC-Harwell's Animal Welfare and Ethical Review Body (AWERB) under Home Office licensed authority. Establishment Licence Number X9BFFDAE2 and Project licence numbers PP9563804 (rederivation), P05C608B0 (microinjection) & PE40B1D0F (breeding). The use of animals in this study has been carried out in accordance with the UK Home Offi…
The Centre for Phenogenomics	Tcp	C57BL/6NCrl (Elite)	475	Charles River	Crl:CD1	022	Charles River	All procedures involving animals were performed in compliance with the Animals for Research Act of Ontario and the Guidelines of the Canadian Council on Animal Care. All live animal protocols were reviewed and approved by TCP’s Animal Care Committee and followed CCAC guidelines contained in the Guide to Care and Use of Experimental Animals, vol 1, 2nd edition and CCAC guidelines on Transgenic Ani…
Wellcome Trust Sanger Institute	Wtsi	C57BL/6NTac	bred in-house	Wellcome Trust Sanger Institute Research Support Facility	F1(CBAxC57BL/6J)	bred in-house	Wellcome Trust Sanger Institute Research Support Facility	All procedures on animals were performed following approval by the Sanger Institute Animal Welfare and Ethical Review Body (AWERB) under Home Office licensed authority, Establishment Licence Number X3A0ED725, Project licence number P96810DE8. The use of animals in this study has been carried out in accordance with the UK Home Office regulations under the Animals (Scientific Procedures) Act 1986.
University of California, Davis	Mbp	C57BL/6NCrl	bred in-house (zygotes) and 027 for backcrosses.	Mouse Biology Program (zygotes) and Charles River	CD1	bred in-house	Mouse Biology Program	All animal use was conducted in accordance with the 1966 Animal Welfare Act and the 2013 AVMA Guidelines for the Euthanasia of Animals. All studies were done consistent with the 8th Revision to the ILAR Guide for the Care and Use of Laboratory Animals and were in compliance with and with prior approval from the UC Davis institutional animal care and use committee (IACUC). Additionally, all animal…

### Sheet: Injection Reagents
Institution	sgRNA Design	Oligonucleotide source(s)	sgRNA synthesis	sgRNA commercial source(s)	Cas9 type(s)	Cas9 source(s)	RNA injection buffer	RNP buffer (injection)	RNA electroporation buffer	RNP buffer (electroporation)	Embryo generation
Baylor College of Medicine	CRISPR Design Tool WGE CRISPR Tool FORCAST	Sigma-Aldrich (now MilliporeSigma)	PCT-IVT	Synthego Alt-R Integrated DNA Technologies	mRNA protein	ThermoFisher (mRNA) PNA Bio (protein)	1X PBS	n/a	n/a	10 mM Tris, pH7.5 0.25 mM EDTA	Mating
Czech Centre for Phenogenomics	CRISPOR	Integrated DNA Technologies	PCR-IVT	Alt-R Integrated DNA Technologies	mRNA protein	Integrated DNA Technologies (protein)	water	OptiMEM	OptiMEM	OptiMEM	Mating
Institut Clinique de la Souris	CRISPOR	Integrated DNA Technologies	PCR-IVT	n/a	mRNA	in-house transcription (mRNA)	10 mM Tris, pH7.5 0.1 mM EDTA	n/a	n/a	n/a	Mating
Jackson Laboratory	CRISPR Design Tool CRISPRTools	Integrated DNA Technologies	PCR-IVT	Alt-R Integrated DNA Technologies	mRNA Protein	TriLink BioTechnologies (mRNA) Integrated DNA Technologies (protein)	10 mM Tris, pH7.5 0.1 mM EDTA	n/a	n/a	10 mM Tris, pH7.5 0.1 mM EDTA	Mating
MRC Harwell	CRISPOR WGE CRISPR Tool	Integrated DNA Technologies	gBlock-IVT	n/a	mRNA	Trilink BioTechnologies (mRNA) in-house in vitro transcription (mRNA)	10 mM Tris, pH7.5 0.1 mM EDTA 100 mM NaCl	n/a	n/a	n/a	Mating
The Centre for Phenogenomics	CRISPR Design Tool WGE CRISPR Tool CRISPOR FORCAST	Integrated DNA Technologies	PCR-IVT PE-IVT	Synthego	mRNA protein	ThermoFisher (mRNA) Integrated DNA Technologies (protein)	10 mM Tris, pH7.5 0.1 mM EDTA	10 mM Tris, pH7.5 0.1 mM EDTA 100 mM KCl	n/a	20 mM Hepes, pH 7.2-7.4 100 mM KCl	Mating
Wellcome Trust Sanger Institute	WGE CRISPR Tool	Sigma Genosys	plasmid-IVT	n/a	mRNA	TriLink BioTechnologies (mRNA)	water	n/a	n/a	n/a	Mating
University of California, Davis	CHOPCHOP	n/a	n/a	Alt-R Integrated DNA Technologies	protein	Integrated DNA Technologies (protein)	n/a	n/a	n/a	20mM HEPES pH7.5 150mM KCl 1mM MgCl2 10% Glycerol 1mM of fresh reducing agent TCEP	Mating

### Sheet: Genotyping
Institution	DNA isolation	PCR reagents	PCR type	Analysis
Baylor College of Medicine	NaOH lysis-TrisHCl neutralization Proteinase K digestion/isopropanol precipitation	AmpliTaq Gold Fast PCR Master Mix (ThermoFisher 4390939)	end-point PCR	QIAxcel Advanced
Czech Centre for Phenogenomics	QuickExtract™ DNA Extraction Solution (Biosearch Technologies QE09050)	DreamTaq Green PCR Master Mix (ThermoFisher K1081)	end-point PCR	QIAxcel Advanced or agarose gel elctrophoresis
Institut Clinique de la Souris	DNA Extract All Reagents (Applied Biosystems)	Phusion HS (Thermo Fischer, F555L)	end-point PCR	agarose gel electrophoresis
Jackson Laboratory	NaOH lysis-TrisHCl neutralization	KAPA2G Fast HotStart ReadyMix (Millipore Sigma 2GFHSRMKB)	end-point PCR	agarose gel electrophoresis
MRC Harwell	Sample-to-SNP Kit (ThermoFisher 4403081)	Expand Long Range Enzyme (Merck 4829069001)	end-point PCR	agarose gel electrophoresis
The Centre for Phenogenomics	KAPA Mouse Genotyping Kit (Sigma Aldrich KK7302)	KAPA Mouse Genotyping Kit (Sigma Aldrich KK7302)	end-point PCR	LabChip GX (Perkin Elmer) Life Technologies Viia7 (qPCR)
Wellcome Trust Sanger Institute	Sample-to-SNP Kit (ThermoFisher 4403081)	Platinum Taq (end point; ThermoFisher 10966034) GTXpress (qPCR; ThermoFisher 4401890	end-point PCR qPCR	QIAxcel Advanced (end point) Life Technologies Viia7 (qPCR)
University of California, Davis	Agencourt DNAdvance Magnetic Beads (Beckman-Coulter A48706)	GoTaq G2 kit (Promega M7433)	end-point PCR	QIAxcel Advanced ZAG DNA Analyzer
